# Suppression of *Plasmodium* MIF-CD74 Signaling Protects Against Severe Malaria

**DOI:** 10.1101/2021.02.14.430970

**Authors:** Alvaro Baeza Garcia, Edwin Siu, Xin Du, Lin Leng, Blandine Franke-Fayard, Chris J Janse, Shanshan W Howland, Laurent Rénia, Elias Lolis, Richard Bucala

**Affiliations:** Department of Internal Medicine, Yale School of Public Health, New Haven, Connecticut 06520, USA; Departments of Pharmacology, Yale School of Medicine and Epidemiology of Microbial Diseases, Yale School of Public Health, New Haven, Connecticut 06520, USA; Department of Parasitology, Leiden University Medical Center, Leiden, Netherlands; Singapore Immunology Network, Agency for Science, Technology and Research (A*STAR), Singapore, Singapore; Department of Pharmacology, School of Medicine, Yale University, New Haven, CT, 06510, USA

## Abstract

Malaria begins when mosquito-borne *Plasmodium* sporozoites invade hepatocytes and usurp host pathways to support the differentiation and multiplication of erythrocyte-infective merozoite progeny. The deadliest complication of infection, cerebral malaria, accounts for the majority of malarial fatalities. Although our understanding of the cellular and molecular mechanisms underlying the pathology remains incomplete, recent studies support the contribution of systemic and neuroinflammation as the cause of cerebral edema and blood-brain barrier (BBB) dysfunction. All *Plasmodium* species encode an orthologue of the innate cytokine, Macrophage Migration Inhibitory Factor (MIF), which functions in mammalian biology to regulate innate responses. *Plasmodium* MIF (PMIF) similarly signals through the host MIF receptor CD74, leading to an enhanced inflammatory response. We investigated the PMIF-CD74 interaction in the onset of experimental cerebral malaria (ECM) using CD74 deficient (*Cd74*−/−) mice, which were found to be protected from ECM. The protection was associated with the inability of brain microvessels from *Cd74*^−/−^ hosts to present parasite antigen to sequestered *Plasmodium*-specific CD8^+^ T cells. Infection of mice with PMIF-deficient sporozoites (*Pb*A*mif*-) also protected mice from ECM, highlighting the pivotal role of PMIF in the pre-erythrocytic stage of the infection. A novel pharmacologic PMIF-selective antagonist reduced PMIF/CD74 signaling and fully protected mice from ECM. These findings reveal a conserved mechanism for *Plasmodium* usurpation of host CD74 signaling and suggest a tractable approach for new pharmacologic intervention.
