## Supplementary material for "Suppression of *Plasmodium* MIF-CD74 Signaling Protects Against Severe Malaria": source data

### Sheet: Fig 1A,C
Fig 1A
NI WT	INF WT
0.8	17.8
1.2	22.6
1.1	23.3
0.8	21.9
1.2	16.3
1.1	15.1
0.8	15.6
1.2	24.1
1.1
plotted mean is calculated by GraphPad software. Error bars, mean ± s.d
Fig 1B
Days post infection	C57BL/6J WT		Days post infection	C57BL/6J Cd74-/-
6	1		30	1
6	1		30	1
6	1		30	1
6	1		30	1
6	1		30	1
6	1		26	1
6	1		30	1
6	1		30	1
6	1		30	1
6	1		30	1
Kaplan-Meier plots are calculated with GrapPad software
Fig 1D
Pb18s		Perforin		Granzyme B		IFNγ
WT	Cd74-/-	WT	Cd74-/-	WT	Cd74-/-	WT	Cd74-/-
0.0482705	0.0063998	0.0036621	0.0006618	0.0308371	0.0041514	0.0482705	0.0063998
0.0417965	0.0124152	0.0039644	0.0052192	0.0246282	0.0150467	0.0417965	0.0124152
0.0210064	0.0181902	0.0017631	0.0019293	0.0081232	0.0080274	0.0210064	0.0181902
0.0261506	0.0221092	0.0055661	0.0012027	0.0515711	0.0053228	0.0261506	0.0221092
0.0410274	0.0002303	0.0025701	6.253e-06	0.0119088	6.253e-06	0.0410274	0.0002303
plotted mean is calculated by GraphPad software. Error bars, mean ± s.d
Fig 1E
WT	Cd74-/-
49140	38100
16200	29540
21100	22860
50780	13380
37500	31300
30800	39780
plotted mean is calculated by GraphPad software. Error bars, mean ± s.d
Fig 1F
%CD8+GAP50tetrahiGrzmhi				CD8+GAP50tetrahiGrzmhi (MFI)
NI	WT	Cd74-/-		NI	WT	Cd74-/-
0.85	23.1	5.88		1382	3022	1640
0.9	24.6	0.91		1200	3335	1298
3	17.8	3.31		1825	2304	1253
1	18	5.45		1407	2848	1457
4	11	3.37			2403	1335
2.5	13.4	3.21			2252	1317
plotted mean is calculated by GraphPad software. Error bars, mean ± s.d
Fig 1G
Day after infection	Cd8-/-+ Cd74-/- CD8 T cells	Cd8-/-+ WT CD8 T cells	Cd8-/-Cd74-/-+ WT CD8 T cells	Cd8-/-Cd74-/-+ Cd74-/- CD8 T cells
7	1
7	1
7	1
7	1
7	1
7	1
7		1
7		1
7		1
9		1
9		1
9		1
17			1
17			1
17			1
17			1
17			1
20			1
20			1
20			1
20			1
20			1
20				1
20				1
20				1
20				1
20				1
20				1
Kaplan-Meier plots are calculated with GrapPad software

### Sheet: Fig 2A,B,C
Fig 2A
WT	Cd74-/-
6410	4630
6880	4960
7030	4060
6650	4400
7580	4230
7270	4600
6900	4040
5164	4140
4886	4534
5489	3648
5247	4400
	4788
	plotted mean is calculated by GraphPad software. Error bars, mean ± s.d
Fig 2B
NI WT	INF WT	NI Cd74-/-	INF Cd74-/-
739	52272	650	45371
642	80509	563	46000
739	82562	560	45956
805	75384	540	50235
700	77021	450	53273
800	760234	500	44323
plotted mean is calculated by GraphPad software. Error bars, mean ± s.d
Fig 2C
Cd8-/-+ Cd74-/- CD8 T cells	Cd8-/-+ WT CD8 T cells	Cd8-/-Cd74-/-+ WT CD8 T cells	Cd8-/-Cd74-/-+ Cd74-/- CD8 T cells
566	551	426	335
797	565	406	370
747	570	343	336
803	582	315	313
888	672	300	330
750	530	361	310
plotted mean is calculated by GraphPad software. Error bars, mean ± s.d
Fig 2A+A22:K23
shCon	shCd74
1	0.23506
1	0.183248
1	0.321466
1	0.28781
1	0.327652
1	0.192822
plotted mean is calculated by GraphPad software. Error bars, mean ± s.d
Fig 2B
shCon	shCd74
1	0.732582
1	0.473651
1	0.93489
1	0.676072
1	0.273269
1	0.179173
plotted mean is calculated by GraphPad software. Error bars, mean ± s.d
Fig 2C
NI	NI+ SNP	shCon	shCon+SNP	shCD74	shCD74+ SNP
16	55	28	37.1	17.4	72.8
18	71.5	18.1	46	23	76.2
12.1	28.7	18.6	16.6	23.7	57
13.3	32.4	20.4	8.67	25.6	61.7
		46.3	46.5	53.5	73.5
		49	44.1	55.7	77.5
			plotted mean is calculated by GraphPad software. Error bars, mean ± s.d
Fig 2E
WT	Cd74-/-
191000	9595
182000	18520
220600	19210
150600	14190
347100	74430
306000	77150
			plotted mean is calculated by GraphPad software. Error bars, mean ± s.d
Fig 2F
WT	Cd74-/-
3	6
3	6
3	6
3	6
3	6
3	4
			Kaplan-Meier plots are calculated with GrapPad software

### Sheet: Fig 3A,B,D,E
Fig 3A
Days post infection	PbAWT	PbAmif-
8	1
8	1
8	1
8	1
8	1
8	1
8	1
8	1
8	1
8	1
8		1
9		1
25		1
25		1
25		1
25		1
25		1
25		1
25		1
25		1
Fig 3 B
Days post infection	PbAWT iRBC	PbAmif- iRBC
7	1
7	1
7	1
7	1
7	1
7	1
6	1
6		1
6		1
7		1
6		1
6		1
7		1
7		1
Fig 3C
PbAWT	PbAmif-
54.3305	28.8931
64.2167	36.7402
61.129	37.8771
38.4654	35.899
51.7371	26.0982
54.33	35.9
Fig 3D
Perforin		Granzyme B		IFNγ
PbAWT	PbAmif-	PbAWT	PbAmif-	PbAWT	PbAmif-
0.00650342	0.0034119	0.116159	0.0547722	0.0679037	0.0120784
0.00910504	0.00514857	0.0892002	0.0810861	0.056268	0.0256053
0.00535181	0.0045304	0.0702268	0.031606	0.0565277	0.017412
0.00773294	0.00390244	0.093185	0.0427478	0.0394497	0.0190539
0.0152156	0.00367749	0.0892	0.0480323	0.160532	0.0178393
0.007366	0.003902		0.04803	0.0564	0.01784
Fig 3E
NI WT	INF PbAWT	INF PbAmif-
739	52272	36287
805	80509	43523
739	82562	49841
805	75384	47373
805	77021	47825
	77020	47370

### Sheet: Fig 4A,B,D,E,G
Fig 4A
PbAWT	PbAmif-
1	0.613315
1	0.297817
1	0.254169
1	0.35535
1	0.36565
1	0.324569
plotted mean is calculated by GraphPad software. Error bars, mean ± s.d
Fig 4B
NI	NI+SNP	PbAWT	PbAWT+SNP	PbAmif-	PbAmif- + SNP
20	80	24.3	59.5	25	79.4
21	74	24.3	59.5	25.4	80
25	70	17.4	60	16.6	84.4
30	72	11.1	62	7.74	81
10	89	31	41.4	51.6	76
20	80	34.5	49.1	42.3	70
plotted mean is calculated by GraphPad software. Error bars, mean ± s.d
Fig 4D
shCon	shCd74
1	0.732582
1	0.473651
1	0.93489
1	0.676072
1	0.273269
1	0.179173
plotted mean is calculated by GraphPad software. Error bars, mean ± s.d
Fig 4E
NI	NI+ SNP	shCon	shCon+SNP	shCD74	shCD74+ SNP
16	55	28	37.1	17.4	72.8
18	71.5	18.1	46	23	76.2
12.1	28.7	18.6	16.6	23.7	57
13.3	32.4	20.4	8.67	25.6	61.7
		46.3	46.5	53.5	73.5
		49	44.1	55.7	77.5
			plotted mean is calculated by GraphPad software. Error bars, mean ± s.d
Fig 4G
WT	Cd74-/-
191000	9595
182000	18520
220600	19210
150600	14190
347100	74430
306000	77150
			plotted mean is calculated by GraphPad software. Error bars, mean ± s.d

### Sheet: Fig 5A,B,D,E,F,G
Fig 5A
WT	Cd74-/-
49140	38100
16200	29540
21100	22860
50780	13380
37500	31300
30800	39780
Fig 5B
Vehicle	26k
12.7	42
6.56	52
14.3	40
8.74	40.5
10	55
7.5	70
Fig 5D
Vehicle	26k
518700	49400
359800	122000
381700	109700
440000	46290
37000	116200
350000	65840
plotted mean is calculated by GraphPad software. Error bars, mean ± s.d
Fig 5E
Vehicle	26k
1	0.130645
1	0.142494
1	0.177092
1	0.0201564
1	0.334216
1	0.273247
plotted mean is calculated by GraphPad software. Error bars, mean ± s.d
Fig 5F
Days after infection	Vehicle	26k
8	1
8	1
8	1
9	1
9	1
9	1
9	1
19		1
30		1
30		1
30		1
30		1
30		1
30		1
Kaplan-Meier plots are calculated with GrapPad software
Fig 5G
Vehicle	26k
2280	1560
2270	1500
2300	600
1820	760
1990	700
2030	1430
plotted mean is calculated by GraphPad software. Error bars, mean ± s.d

### Sheet: Fig S1
Fig S1A
Days after infecion	WT					Cd74-/-
0	0	0	0	0	0	0	0	0	0	0
3	0.32	0.3	0.4	0.24	0.33	0.16	0.22	0.15	0.19	0.44
4	0.67	1.02	1.51	1.01	0.75	0.13	1.33	0.16	1.5	1.84
5	2.37	3.2	4.13	2.49	2.2	0.41	1.06	0.56	1.31	1.29
6	4.07	5.34	5.82	4.16	3.7	4.84	5.03	1.21	4.52	5.21
7						1.92	7.73	8.52	3.83	7.86
9						6.27	8.36	8.72	8.45	6
11						8.82	13.68	25.29	7.36	22.54
13						8.74	23.4	29.05	21.26	45.5
15						23.93	38.5	38.39	21.06	62.45
17						23.83	32.18	42.37	19.16	13.82
19						38.07	47.34	49.39	41.51	49.4
21						36.61	42.46	39.4	39.83	58.71
22						49.36	47.8	60.72	47.09	69.44
24						43.14	43.5	50.44	42.09	70.33
26						61.29	49.45	57.2	56.37
28						58.39	55.03	55.25	64.18
30						36.65	52.83
plotted mean is calculated by GraphPad software. Error bars, mean ± s.d
Fig S1B
Days after infecion	WT										Cd74-/-
0	0	0	0	0	0	0	0	0	0	0	0	0	0	0	0	0	0	0	0
3	0.32	0.3	0.4	0.24	0.33	0.32	0.3	0.4	0.24	0.33	0.35	0.45	0.39	0.28	0.44	0.16	0.22	0.15	0.19
4	0.67	1.02	1.51	1.01	0.75	0.67	1.02	1.51	1.01	0.75	0.12	0.58	1.93	0.18	1.84	0.13	1.33	0.16	1.5
5	2.37	3.2	4.13	2.49	2.2	2.37	3.2	4.13	2.49	2.2	0.69	2.17	2.14	0.83	2.29	2.41	1.06		1.31
6	4.07	5.34	5.82	4.16	3.7	4.07	5.34	5.82	4.16	3.7	0.39	5.71	5.76	1.32	5.21	4.84	5.03	1.21	4.52
Fig S1C
Days post infection	C57BL/6J WT /PbAMIF	C57BL/6J CD74-/- /PbAMIF
6	1
6	1
6	1
6	1
6	1
6	1
6	1
30		1
30		1
30		1
30		1
30		1
31		1
31		1
31		1
30		1
32		1
Fig S1D
Days after infecion	WT /mif-/-PbA					cd74-/-/mif-/-PbA
3	0.23	0.28	0.29	0.34	0.35	0.18	0.15	0.13	0.21	0.24
4	1.25	1.04	1.47	0.21	1.59	0.56	0.24	0.36	0.49	0.39
5	1.71	1.94	2.39	0.78	2.81	0.36	2.47	4.24	0.36	3
6	4	4	3.52	2.58	4.53	2.96	0.24	3.35	3.34	3.87
7				4.09		6.7	0.63	6.66	7.63	5.79
9						11.79	1.56	9.46	15.43	5.91
11						7	5.08	13.87	14.55	19.65
13						30.38	11.02	26.25	19.89	17.09
15						36.9	17.78	39.08	40.86	30.29
17						35.07	25.82	35.97	37.52	25.41
19						68.2	56.69	34.51	40.88	35.27
21						56.72	50.15	45.43	43.39	38.27
22						76.2	57.41	60.71	51.81	83.48
24						41.75	46.52	53.08	54.72	51.18
26						65.25	66.3	64.49	62.28	49.88
28						69.54	44.84	60.69	61.08	48.86
30						67.19	43.97	73.07	66.04	65.7
Fig S1E
Days post infection	WT /mif-/-PbA					cd74-/-/mif-/-PbA
1	16	16	16	16	16	16	16	16	16	16
2	16	16	16	16	16	16	16	16	16	16
3	16	16	16	16	16	16	16	16	16	16
4	16	16	16	16	16	16	16	16	16	16
5	14	14	14	14	14	16	16	16	16	16
6	0	0	0	0	0	16	16	16	16	16
7						16	16	16	16	16
8						16	16	16	16	16
9						16	16	16	16	16
10						16	16	16	16	16
11						16	16	16	16	16
12						16	16	16	16	16
Fig S1F
WT	Cd74-/-
0.176332	0.0971666
0.138978	0.701614
0.339538	0.375154
0.116824	0.613708
0.267982	0.0948073
Pb18s		Bcl-2		Bad
PbAWT	PbAmif-	PbAWT	PbAmif-	PbAWT	PbAmif-
1	0.463581	1	0.258067	1	1.02351
1	0.00143103	1	0.546562	1	1.68425
1	0.0313431	1	0.00241591	1	3.02526
Fig S1 C
Days post infection	PbAWT	PbAmif-
8	1
8	1
8	1
8	1
8	1
8	1
8	1
8	1
8	1
8	1
8		1
9		1
25		1
25		1
25		1
25		1
25		1
25		1
25		1
25		1
Fig S1 C
Days post infection	PbAWT iRBC	PbAmif- iRBC
7	1
7	1
7	1
7	1
7	1
7	1
6	1
6		1
6		1
7		1
6		1
6		1
7		1
7		1

### Sheet: Fig S2 A,B,C,D,E,F
Fig S2 D
Pb18s		Bcl-2		Bad
PbAWT	PbAmif-	PbAWT	PbAmif-	PbAWT	PbAmif-
1	0.463581	1	0.258067	1	1.02351
1	0.00143103	1	0.546562	1	1.68425
1	0.0313431	1	0.00241591	1	3.02526
Fig S2 E
shCon	shCd74
1	0.23506
1	0.183248
1	0.321466
1	0.28781
1	0.327652
1	0.192822
plotted mean is calculated by GraphPad software. Error bars, mean ± s.d
Fig 2F
WT	Cd74-/-
3	6
3	6
3	6
3	6
3	6
3	4
			Kaplan-Meier plots are calculated with GrapPad software

### Sheet: S3Fig B,D
Fig S3B
26k	Vehicle				26k
0.0005	1	1	1	1	1.36427	0.97361	1.36427	0.97361
0.005	1	1	1	1	1.25857	0.375431	0.72469	0.733463
0.05	1	1	1	1	0.72469	0.733463	0.582167	0.67323
0.5	1	1	1	1	0.7	0.51	0.30242	0.760864
5	1	1	1	1	0.621263	0.760864	0.238165	0.51
50	1	1	1	1	0.189	0.044	0.0028224	0.044
plotted mean is calculated by GraphPad software. Error bars, mean ± s.d
Fig S3C
Vehicle	26k
3	6
3	6
3	6
3	6
3	6
3	6
Kaplan-Meier plots are calculated with GrapPad software
Fig S3D
Days post infection	Vehicle					26k
1	16	16	16	16	16	16	16	16	16	16
2	16	16	16	16	16	16	16	16	16	16
3	16	16	16	16	16	16	16	16	16	16
4	16	16	16	16	16	16	16	16	16	16
5	15	15	15	15	15	16	16	16	16	16
6	12	12	0	0	0	16	16	16	16	16
7	0	0				16	16	16	16	16
8						16	16	16	16	16
9						16	16	16	16	16
10							16	16	16	16
11							16	16	16	16
12							16	16	16	16
Fig S3E
Day after infection	Vehicle	26k
6	1
6	1
6	1
11	1
13	1
7	1
7	1
7	1
7		1
7		1
8		1
11		1
25		1
25		1
25		1
25		1
25		1
plotted mean is calculated by GraphPad software. Error bars, mean ± s.d
